# Ribosomal DNA methylation as stable biomarkers for detection of cancer in plasma

**DOI:** 10.1101/651497

**Authors:** Xianglin Zhang, Huan Fang, Wei Zhang, Bixi Zhong, Yanda Li, Xiaowo Wang

**Affiliations:** Department of Automation, Center for Synthetic and Systems Biology, Tsinghua University; Ministry of Education Key Laboratory of Bioinformatics; Bioinformatics Division, BNRIST, Beijing 100084, China

**Keywords:** ribosomal DNA, liquid biopsy, biomarker, cancer detection, DNA methylation, cfDNA, liver cancer, colon cancer, lung cancer

## Abstract

**Background:** Recently, liquid biopsy for cancer detection has pursued great progress. However, there are still a lack of high quality markers. It is a challenge to detect cancer stably and accurately in plasma cell free DNA (cfDNA), when the ratio of cancer signal is low. Repetitive genes or elements may improve the robustness of signals. In this study, we focused on ribosomal DNA which repeats hundreds of times in human diploid genome and investigated performances for cancer detection in plasma.

**Results:** We collected bisulfite sequencing samples including normal tissues and 4 cancer types and found that intergenic spacer (IGS) of rDNA has high methylation levels and low variation in normal tissues and plasma. Strikingly, IGS of rDNA shows significant hypo-methylation in tumors compared with normal tissues. Further, we collected plasma bisulfite sequencing data from 224 healthy subjects and cancer patients. Means of AUC in testing set were 0.96 (liver cancer), 0.94 (lung cancer and), 0.92 (colon cancer) with classifiers using only 10 CpG sites. Due to the feature of high copy number, when liver cancer plasma WGBS was down-sampled to 10 million raw reads (0.25× whole genome coverage), the prediction performance decreased only a bit (mean AUC=0.93). Finally, methylation of rDNA could also be used for monitor cancer progression and treatment.

**Conclusion:** Taken together, we provided the high-resolution map of rDNA methylation in tumors and supported that methylation of rDNA was a competitive and robust marker for detecting cancer and monitoring cancer progression in plasma.
