## Additional file 2 Data collection information for "Ribosomal DNA methylation as stable biomarkers for detection of cancer in plasma"

### Sheet: tissues
Tissues Name	Normal number (WGBS)	Cancer number (WGBS)	Cancer number (RRBS)	source
Liver	4+1	15+4	-	GSE70091, GSE79279, EGAS00001000566
Lung	3+1+1	3	5	GSE52272, GSE70091, GSE79279
Prostate	3	11	-	GSE104789
Colon	1+1	2	5	GSE52272, GSE79279
Pancreatic	1	-	-	GSE79279
Breast	1	-	-	GSE52272
Brain	1	-	-	GSE52272
Lymphocyte	1+1	-	-	GSE52272
Buff coat	15	-	-	EGAS00001000566
Cerebellum	1	-	-	GSE79279
Frontal lobe	1	-	-	GSE79279
Heart	1	-	-	GSE79279
Small intestine	1	-	-	GSE79279
Skeletal muscle	1	-	-	GSE79279
Stomach	1	-	-	GSE79279
Total	41	35	10

### Sheet: plasma
Patients type	Number	Library type	source
Healthy	32	WGBS	EGAS00001000566
Hepatocarcinoma	32	WGBS	EGAS00001000566
Breast cancer	5	WGBS	EGAS00001000566
Lung cancer	4	WGBS	EGAS00001000566
Nasopharyngeal cancer	9	WGBS	EGAS00001000566
HBV carrier	8	WGBS	EGAS00001000566
Healthy	75	RRBS	GSE79279
Colon cancer	30	RRBS	GSE79279
Lung cancer	29	RRBS	GSE79279
Total	224	-
