## Additional file 3 CpG sites selected for liver cancer detection (WGBS) for "Ribosomal DNA methylation as stable biomarkers for detection of cancer in plasma"

AUCs_of_training_dataset	CpGs_position	iteration
0.997436	30753	1
0.997436	36996	1
0.992308	31075	1
0.987179	39877	1
0.971795	24167	1
0.971795	37148	1
0.964103	39873	1
0.948718	30639	1
0.941026	30414	1
0.923077	26501	1
0.969231	36996	2
0.941026	24167	2
0.941026	30940	2
0.915385	39913	2
0.912821	32927	2
0.876923	30936	2
0.851282	37216	2
0.848718	38596	2
0.802564	38940	2
0.782051	24279	2
0.971795	36996	3
0.95641	38974	3
0.941026	37361	3
0.930769	32964	3
0.894872	37148	3
0.894872	19871	3
0.892308	17031	3
0.889744	32936	3
0.815385	19834	3
0.802564	21695	3
0.979487	36996	4
0.974359	38974	4
0.969231	21309	4
0.966667	37020	4
0.966667	37028	4
0.951282	37148	4
0.948718	32920	4
0.94359	30639	4
0.941026	32936	4
0.930769	19843	4
0.982051	37013	5
0.966667	37020	5
0.961538	38974	5
0.958974	38982	5
0.951282	31075	5
0.946154	37148	5
0.946154	39913	5
0.928205	32936	5
0.925641	37076	5
0.864103	37072	5
1	36996	6
0.987179	37013	6
0.987179	38974	6
0.982051	37020	6
0.971795	38982	6
0.961538	37028	6
0.958974	32920	6
0.953846	24167	6
0.946154	38980	6
0.9	30722	6
0.987179	36996	7
0.974359	37013	7
0.971795	24167	7
0.964103	39877	7
0.961538	31663	7
0.953846	38974	7
0.946154	37020	7
0.94359	23623	7
0.935897	25404	7
0.894872	21709	7
0.997436	36996	8
0.992308	37013	8
0.987179	37020	8
0.987179	38974	8
0.976923	37028	8
0.974359	37076	8
0.964103	24167	8
0.95641	18745	8
0.920513	19834	8
0.887179	35218	8
0.994872	30639	9
0.992308	38974	9
0.971795	36996	9
0.961538	37148	9
0.946154	32920	9
0.94359	37013	9
0.938462	24167	9
0.933333	19811	9
0.925641	21709	9
0.912821	30936	9
0.976923	36996	10
0.933333	24167	10
0.930769	30789	10
0.923077	30630	10
0.923077	30647	10
0.920513	30639	10
0.915385	21695	10
0.892308	37541	10
0.830769	36806	10
0.823077	30414	10
0.992308	30940	11
0.971795	23623	11
0.971795	36996	11
0.958974	38974	11
0.94359	19871	11
0.94359	30936	11
0.941026	32964	11
0.920513	30639	11
0.920513	35218	11
0.897436	31095	11
0.984615	36996	12
0.946154	37148	12
0.946154	38974	12
0.915385	30999	12
0.910256	30400	12
0.905128	35218	12
0.892308	30639	12
0.892308	35996	12
0.851282	32931	12
0.851282	36125	12
0.984615	36996	13
0.958974	37013	13
0.95641	38982	13
0.928205	19871	13
0.928205	30940	13
0.9	32906	13
0.874359	19811	13
0.823077	34725	13
0.812821	19834	13
0.787179	21695	13
0.997436	37013	14
0.994872	36996	14
0.984615	37020	14
0.982051	36988	14
0.979487	38974	14
0.95641	37076	14
0.938462	21309	14
0.930769	30913	14
0.871795	21695	14
0.851282	33348	14
0.976923	36996	15
0.953846	37020	15
0.946154	37013	15
0.94359	24167	15
0.920513	37148	15
0.910256	31075	15
0.910256	30639	15
0.889744	36806	15
0.884615	32260	15
0.837179	16989	15
0.94359	30647	16
0.935897	24167	16
0.935897	30639	16
0.930769	23623	16
0.923077	30789	16
0.897436	25648	16
0.894872	21695	16
0.864103	31618	16
0.841026	30722	16
0.841026	36806	16
0.982051	36996	17
0.971795	24167	17
0.953846	39004	17
0.951282	37162	17
0.933333	30639	17
0.933333	37148	17
0.933333	39913	17
0.897436	21695	17
0.874359	30940	17
0.871795	35802	17
0.976923	30940	18
0.974359	36996	18
0.948718	30639	18
0.946154	37013	18
0.946154	37020	18
0.935897	37028	18
0.935897	37148	18
0.933333	32920	18
0.933333	37076	18
0.853846	37088	18
0.971795	36996	19
0.971795	38974	19
0.966667	31075	19
0.953846	30647	19
0.938462	24167	19
0.928205	30940	19
0.884615	21709	19
0.864103	30936	19
0.864103	19128	19
0.841026	21695	19
0.971795	36996	20
0.964103	38974	20
0.946154	37013	20
0.94359	19811	20
0.933333	37020	20
0.933333	38982	20
0.930769	37028	20
0.928205	36988	20
0.917949	32906	20
0.917949	37178	20
0.982051	36996	21
0.964103	31075	21
0.964103	38974	21
0.961538	24167	21
0.958974	30940	21
0.958974	37148	21
0.951282	30630	21
0.946154	32920	21
0.941026	21709	21
0.879487	21695	21
0.969231	36996	22
0.930769	24167	22
0.928205	32927	22
0.917949	36988	22
0.9	19811	22
0.894872	19843	22
0.882051	39939	22
0.879487	35977	22
0.876923	30639	22
0.864103	19819	22
0.982051	38974	23
0.979487	37361	23
0.974359	36996	23
0.948718	23623	23
0.946154	21309	23
0.915385	30789	23
0.910256	32906	23
0.902564	19811	23
0.9	30647	23
0.812821	21683	23
0.979487	36996	24
0.966667	24167	24
0.964103	39913	24
0.930769	30647	24
0.917949	23623	24
0.912821	30753	24
0.894872	30700	24
0.874359	33341	24
0.833333	22417	24
0.815385	21695	24
0.971795	36996	25
0.95641	38974	25
0.94359	24167	25
0.938462	36988	25
0.935897	30789	25
0.933333	38982	25
0.905128	32920	25
0.887179	37162	25
0.879487	32927	25
0.823077	32906	25
0.961538	37148	26
0.953846	31075	26
0.951282	30639	26
0.928205	30789	26
0.920513	30647	26
0.910256	35007	26
0.871795	32315	26
0.846154	30400	26
0.817949	34657	26
0.810256	34079	26
0.971795	36996	27
0.969231	38974	27
0.94359	24167	27
0.94359	37028	27
0.941026	32920	27
0.941026	37020	27
0.938462	37013	27
0.933333	37148	27
0.928205	32906	27
0.925641	18745	27
0.994872	36996	28
0.989744	37013	28
0.984615	37020	28
0.984615	38974	28
0.982051	31075	28
0.976923	37148	28
0.94359	30940	28
0.925641	32260	28
0.917949	21709	28
0.907692	30722	28
0.982051	23623	29
0.979487	24167	29
0.979487	36996	29
0.976923	35977	29
0.969231	31618	29
0.966667	37361	29
0.961538	23048	29
0.958974	16949	29
0.953846	37148	29
0.951282	30940	29
0.992308	38974	30
0.984615	36996	30
0.976923	38982	30
0.953846	32936	30
0.951282	32964	30
0.946154	36988	30
0.938462	19843	30
0.938462	32920	30
0.933333	39655	30
0.892308	35996	30
0.989744	36996	31
0.964103	37076	31
0.95641	30647	31
0.946154	32927	31
0.946154	37148	31
0.94359	32920	31
0.941026	32931	31
0.938462	30789	31
0.841026	38596	31
0.794872	15717	31
0.976923	36996	32
0.966667	38974	32
0.958974	37013	32
0.935897	37020	32
0.933333	24167	32
0.930769	18745	32
0.928205	32906	32
0.925641	21309	32
0.833333	19834	32
0.833333	21291	32
0.982051	37148	33
0.974359	30940	33
0.974359	38974	33
0.964103	36996	33
0.958974	30639	33
0.941026	30789	33
0.923077	35977	33
0.912821	36826	33
0.879487	33830	33
0.876923	30722	33
1	36996	34
1	38974	34
0.984615	24167	34
0.984615	30639	34
0.966667	38980	34
0.964103	32927	34
0.958974	37148	34
0.94359	20996	34
0.94359	37088	34
0.941026	30400	34
0.992308	36996	35
0.984615	24167	35
0.971795	30639	35
0.969231	37148	35
0.958974	31075	35
0.951282	31618	35
0.923077	21709	35
0.912821	30400	35
0.907692	33715	35
0.884615	35977	35
0.989744	36996	36
0.974359	37148	36
0.964103	37541	36
0.958974	23623	36
0.958974	30940	36
0.958974	36988	36
0.946154	21709	36
0.94359	23033	36
0.94359	31618	36
0.907692	34805	36
0.989744	36996	37
0.976923	24167	37
0.964103	31663	37
0.961538	37148	37
0.953846	32964	37
0.948718	30999	37
0.933333	30639	37
0.928205	37361	37
0.923077	21709	37
0.905128	30414	37
0.976923	36996	38
0.961538	37020	38
0.941026	37076	38
0.938462	24167	38
0.938462	38980	38
0.917949	39913	38
0.884615	34079	38
0.864103	31663	38
0.851282	37088	38
0.835897	30999	38
0.982051	38974	39
0.979487	36996	39
0.974359	37148	39
0.964103	37020	39
0.961538	32964	39
0.94359	36832	39
0.935897	32920	39
0.897436	33348	39
0.866667	30733	39
0.85641	21695	39
0.992308	24167	40
0.982051	36996	40
0.974359	23623	40
0.969231	37028	40
0.966667	37013	40
0.95641	38974	40
0.928205	30630	40
0.923077	31663	40
0.897436	35977	40
0.861538	30913	40
0.987179	38974	41
0.964103	19811	41
0.961538	21309	41
0.95641	32927	41
0.938462	37020	41
0.930769	37028	41
0.928205	32964	41
0.925641	19871	41
0.925641	36958	41
0.776923	36596	41
0.994872	37013	42
0.994872	38974	42
0.992308	24167	42
0.987179	36996	42
0.969231	19811	42
0.958974	32920	42
0.953846	30639	42
0.935897	37206	42
0.923077	30400	42
0.905128	37541	42
0.989744	38982	43
0.984615	36996	43
0.971795	23623	43
0.969231	38974	43
0.958974	37013	43
0.951282	36988	43
0.928205	30400	43
0.925641	30700	43
0.889744	35802	43
0.853846	38940	43
0.992308	38974	44
0.982051	31075	44
0.969231	37148	44
0.946154	30789	44
0.923077	21709	44
0.915385	30414	44
0.902564	39004	44
0.882051	33838	44
0.879487	34805	44
0.846154	21695	44
0.989744	23623	45
0.961538	38974	45
0.948718	37148	45
0.915385	32920	45
0.912821	19811	45
0.892308	32927	45
0.861538	21540	45
0.861538	34725	45
0.830769	21695	45
0.830769	38596	45
0.979487	36996	46
0.951282	31663	46
0.946154	32927	46
0.938462	30789	46
0.935897	30639	46
0.933333	37148	46
0.925641	25404	46
0.892308	33830	46
0.85641	35403	46
0.85641	19628	46
0.989744	24167	47
0.971795	36996	47
0.969231	38974	47
0.95641	37013	47
0.928205	37148	47
0.920513	35977	47
0.917949	30630	47
0.912821	33348	47
0.897436	34805	47
0.892308	36832	47
0.989744	24167	48
0.974359	36996	48
0.930769	32936	48
0.915385	37148	48
0.902564	30639	48
0.894872	35218	48
0.887179	36125	48
0.884615	32029	48
0.871795	33348	48
0.85641	27010	48
0.989744	36996	49
0.969231	35613	49
0.946154	35218	49
0.941026	34669	49
0.938462	25404	49
0.933333	37148	49
0.930769	30753	49
0.920513	39939	49
0.864103	26700	49
0.864103	31370	49
0.987179	36996	50
0.969231	24167	50
0.966667	38974	50
0.961538	37013	50
0.951282	37028	50
0.946154	37076	50
0.925641	32931	50
0.923077	35613	50
0.912821	37148	50
0.84359	21695	50
