## Additional file 4 CpG sites selected for lung cancer detection (RRBS) for "Ribosomal DNA methylation as stable biomarkers for detection of cancer in plasma"

AUCs_of_training_dataset	CpGs_position	iteration
0.868286	21740	1
0.86445	36218	1
0.855499	37020	1
0.852941	34719	1
0.837596	34669	1
0.829923	18200	1
0.826087	31248	1
0.824808	34657	1
0.820972	2792	1
0.820972	23407	1
0.932225	37020	2
0.901535	36193	2
0.882353	36218	2
0.879795	34657	2
0.879795	21740	2
0.878517	4086	2
0.87468	37088	2
0.867008	31543	2
0.86445	37407	2
0.856777	42202	2
0.886189	37020	3
0.88491	23926	3
0.883632	23407	3
0.863171	34657	3
0.859335	21740	3
0.852941	36218	3
0.845269	36193	3
0.819693	18200	3
0.817136	37028	3
0.815857	37072	3
0.907928	23407	4
0.895141	37020	4
0.879795	21740	4
0.877238	18200	4
0.868286	34719	4
0.865729	22970	4
0.863171	36193	4
0.851662	17455	4
0.850384	34657	4
0.847826	22944	4
0.934783	21740	5
0.933504	37020	5
0.902813	34719	5
0.887468	34657	5
0.877238	36193	5
0.868286	34669	5
0.86445	37072	5
0.859335	37028	5
0.859335	36218	5
0.855499	23407	5
0.892583	23407	6
0.87468	18200	6
0.870844	37020	6
0.867008	21740	6
0.847826	34657	6
0.846547	34719	6
0.83376	23938	6
0.819693	23926	6
0.81202	36218	6
0.81202	20003	6
0.858056	37020	7
0.840153	21740	7
0.829923	17455	7
0.827366	23926	7
0.823529	28277	7
0.820972	4086	7
0.813299	36193	7
0.81202	36218	7
0.808184	22875	7
0.806905	22970	7
0.877238	21740	8
0.868286	34719	8
0.861893	37020	8
0.850384	23407	8
0.835038	34669	8
0.83376	22970	8
0.828645	36218	8
0.822251	36193	8
0.819693	37072	8
0.817136	38500	8
0.907928	21740	9
0.877238	36218	9
0.872123	34719	9
0.869565	23407	9
0.867008	36193	9
0.860614	37020	9
0.860614	18983	9
0.852941	36226	9
0.836317	34657	9
0.827366	35735	9
0.943734	21740	10
0.920716	23407	10
0.88491	36218	10
0.879795	34719	10
0.87468	36193	10
0.867008	37020	10
0.836317	22970	10
0.832481	10989	10
0.831202	35735	10
0.829923	34657	10
0.919437	21740	11
0.900256	23407	11
0.850384	38500	11
0.846547	36193	11
0.845269	18983	11
0.835038	9822	11
0.83376	37020	11
0.828645	19609	11
0.827366	36218	11
0.810742	34719	11
0.897698	37020	12
0.892583	36193	12
0.891304	21740	12
0.878517	34719	12
0.863171	34669	12
0.851662	36218	12
0.845269	4086	12
0.840153	9822	12
0.837596	34657	12
0.827366	10537	12
0.877238	23938	13
0.870844	23926	13
0.865729	22970	13
0.851662	9822	13
0.849105	21740	13
0.846547	34719	13
0.845269	37020	13
0.841432	36193	13
0.832481	36218	13
0.832481	28277	13
0.90665	23407	14
0.867008	21740	14
0.851662	23926	14
0.847826	22970	14
0.827366	22983	14
0.814578	37020	14
0.809463	28277	14
0.808184	9822	14
0.808184	2877	14
0.80179	36218	14
0.893862	23407	15
0.877238	21740	15
0.865729	37020	15
0.841432	23926	15
0.828645	34657	15
0.823529	17455	15
0.818414	28277	15
0.81202	10989	15
0.810742	18200	15
0.809463	2877	15
0.91688	21740	16
0.896419	37020	16
0.890026	34719	16
0.883632	36218	16
0.877238	36193	16
0.867008	34657	16
0.865729	23114	16
0.856777	9822	16
0.852941	4086	16
0.849105	19071	16
0.911765	22970	17
0.858056	21740	17
0.849105	23407	17
0.840153	37020	17
0.818414	36193	17
0.808184	22944	17
0.799233	22987	17
0.796675	4159	17
0.794118	23006	17
0.792839	23926	17
0.883632	37020	18
0.873402	36218	18
0.869565	34657	18
0.849105	36193	18
0.845269	31543	18
0.831202	21740	18
0.828645	10537	18
0.827366	37088	18
0.826087	23407	18
0.822251	35903	18
0.901535	18200	19
0.896419	23407	19
0.858056	17455	19
0.856777	37020	19
0.855499	21740	19
0.84399	36218	19
0.84399	4086	19
0.838875	23926	19
0.831202	22970	19
0.828645	28277	19
0.914322	21740	20
0.888747	23407	20
0.879795	36218	20
0.87468	23926	20
0.838875	36193	20
0.836317	22875	20
0.826087	22970	20
0.822251	37020	20
0.809463	18200	20
0.806905	34719	20
0.873402	37020	21
0.860614	21740	21
0.859335	18200	21
0.831202	36193	21
0.824808	34719	21
0.823529	34657	21
0.820972	23407	21
0.815857	28277	21
0.810742	34669	21
0.804348	22970	21
0.846547	23407	22
0.845269	21740	22
0.840153	22970	22
0.838875	34657	22
0.829923	17455	22
0.823529	37020	22
0.813299	8913	22
0.813299	23926	22
0.806905	36193	22
0.804987	1738	22
0.883632	21740	23
0.856777	22970	23
0.846547	36193	23
0.837596	18200	23
0.835038	23407	23
0.831202	37020	23
0.824808	19472	23
0.814578	34657	23
0.814578	17455	23
0.809463	28277	23
0.90665	10989	24
0.891304	21740	24
0.878517	23407	24
0.869565	28277	24
0.859335	36193	24
0.847826	13445	24
0.847826	169	24
0.841432	37020	24
0.840153	17455	24
0.835038	34657	24
0.900256	21740	25
0.865729	34719	25
0.851662	37020	25
0.850384	18200	25
0.842711	23938	25
0.841432	34657	25
0.837596	10989	25
0.837596	22970	25
0.836317	36218	25
0.835038	23407	25
0.910486	37020	26
0.909207	34657	26
0.892583	34719	26
0.867008	9822	26
0.861893	36218	26
0.860614	21740	26
0.859335	34669	26
0.845269	36193	26
0.832481	4159	26
0.832481	23407	26
0.870844	21740	27
0.85422	23407	27
0.842711	34719	27
0.842711	34657	27
0.837596	37020	27
0.831202	23926	27
0.817136	18200	27
0.813299	22970	27
0.810742	9822	27
0.809463	23938	27
0.882353	21740	28
0.860614	23407	28
0.85422	34657	28
0.826087	37020	28
0.814578	22970	28
0.810742	23926	28
0.808184	37322	28
0.805627	36193	28
0.805627	23938	28
0.805627	34719	28
0.955243	37020	29
0.88491	37088	29
0.879795	34657	29
0.875959	38496	29
0.873402	36193	29
0.861893	4086	29
0.858056	9822	29
0.855499	21740	29
0.84399	34719	29
0.837596	36218	29
0.934783	23407	30
0.877238	17455	30
0.865729	17458	30
0.859335	22970	30
0.855499	21740	30
0.823529	37020	30
0.820972	22987	30
0.819693	22944	30
0.817136	23926	30
0.810742	23006	30
0.883632	37020	31
0.859335	36218	31
0.836317	34657	31
0.832481	17455	31
0.824808	22875	31
0.823529	18200	31
0.820972	34682	31
0.819693	34719	31
0.818414	38496	31
0.813299	31277	31
0.858056	21740	32
0.847826	37020	32
0.817136	23926	32
0.81202	2877	32
0.806905	34657	32
0.805627	17455	32
0.804348	34719	32
0.804348	34669	32
0.80179	38496	32
0.80179	36218	32
0.907928	21740	33
0.895141	37020	33
0.892583	9822	33
0.887468	4086	33
0.878517	36218	33
0.849105	23407	33
0.845269	36193	33
0.842711	23114	33
0.838875	4159	33
0.83376	18985	33
0.863171	36193	34
0.847826	18200	34
0.827366	21740	34
0.810742	37020	34
0.808184	23407	34
0.80179	34719	34
0.799233	17455	34
0.787724	34657	34
0.786445	4086	34
0.785166	28277	34
0.88491	34719	35
0.872123	22970	35
0.858056	21740	35
0.85422	23407	35
0.831202	36193	35
0.827366	36218	35
0.827366	18200	35
0.818414	18983	35
0.817136	37020	35
0.815857	34669	35
0.865729	21740	36
0.842711	37020	36
0.840153	34669	36
0.831202	40872	36
0.824808	36218	36
0.815857	36193	36
0.815857	34719	36
0.81202	39263	36
0.81202	37072	36
0.809463	37028	36
0.863171	21740	37
0.859335	23407	37
0.855499	34657	37
0.836317	37020	37
0.827366	28277	37
0.820972	34719	37
0.81202	37322	37
0.808184	23926	37
0.800512	36218	37
0.796675	4086	37
0.870844	37020	38
0.852941	18200	38
0.852941	21740	38
0.832481	36218	38
0.832481	9822	38
0.832481	34719	38
0.818414	36193	38
0.813299	28277	38
0.809463	22970	38
0.806905	23407	38
0.911765	21740	39
0.863171	34719	39
0.856777	37020	39
0.851662	34669	39
0.847826	28277	39
0.845269	36193	39
0.842711	38500	39
0.840153	36218	39
0.831202	37028	39
0.828645	37072	39
0.918159	34657	40
0.896419	37020	40
0.865729	21740	40
0.858056	37088	40
0.858056	34719	40
0.855499	22970	40
0.847826	23114	40
0.845269	23407	40
0.838875	36193	40
0.829923	4159	40
0.890026	23407	41
0.877238	37020	41
0.877238	21740	41
0.877238	34657	41
0.858056	10989	41
0.849105	4159	41
0.837596	23926	41
0.837596	18200	41
0.836317	22970	41
0.832481	36193	41
0.852941	37020	42
0.837596	36193	42
0.828645	23407	42
0.818414	21740	42
0.814578	4159	42
0.806905	17455	42
0.803069	34657	42
0.79156	22970	42
0.785166	34669	42
0.783887	10989	42
0.90665	23407	43
0.855499	21740	43
0.852941	22970	43
0.845269	28277	43
0.829923	37020	43
0.822251	34657	43
0.814578	23926	43
0.805627	10989	43
0.80179	38875	43
0.800512	22976	43
0.878517	21740	44
0.850384	4086	44
0.849105	37020	44
0.841432	36193	44
0.837596	28277	44
0.83376	9822	44
0.824808	18985	44
0.820972	34719	44
0.814578	36218	44
0.813299	37322	44
0.888747	23407	45
0.883632	21740	45
0.85422	37020	45
0.850384	34657	45
0.849105	36193	45
0.845269	22970	45
0.842711	36218	45
0.838875	18200	45
0.813299	10989	45
0.809463	17455	45
0.88491	36218	46
0.875959	37020	46
0.86445	34719	46
0.860614	9822	46
0.859335	23114	46
0.859335	21740	46
0.855499	36193	46
0.838875	23407	46
0.837596	2877	46
0.822251	18983	46
0.869565	21740	47
0.846547	37020	47
0.841432	34719	47
0.83376	28277	47
0.827366	34657	47
0.819693	36193	47
0.814578	34669	47
0.803069	23407	47
0.796675	9822	47
0.796675	2877	47
0.92711	37020	48
0.895141	21740	48
0.867008	9822	48
0.858056	31543	48
0.858056	36193	48
0.852941	36218	48
0.847826	18985	48
0.847826	18983	48
0.846547	34669	48
0.84399	35903	48
0.886189	21740	49
0.881074	37020	49
0.872123	4086	49
0.865729	35996	49
0.856777	23407	49
0.85422	34657	49
0.842711	36193	49
0.836317	36218	49
0.826087	34719	49
0.814578	17458	49
0.83376	21740	50
0.824808	36193	50
0.817136	37020	50
0.806905	23926	50
0.805627	36218	50
0.80179	23407	50
0.799233	34719	50
0.796675	17455	50
0.792839	22970	50
0.79156	18200	50
