## Additional file 5 CpG sites selected for colon cancer detection (RRBS) for "Ribosomal DNA methylation as stable biomarkers for detection of cancer in plasma"

AUCs_of_training_dataset	CpGs_position	iteration
0.897343	31543	1
0.896135	37020	1
0.853261	30753	1
0.785024	19952	1
0.778382	34657	1
0.775362	37088	1
0.733092	31037	1
0.721618	15596	1
0.71256	40812	1
0.658213	21709	1
0.929952	37020	2
0.892512	21740	2
0.821256	34657	2
0.810386	28277	2
0.771739	19952	2
0.737923	23685	2
0.68599	24181	2
0.663043	21194	2
0.644928	31277	2
0.636473	7051	2
0.89372	37020	3
0.827899	14972	3
0.827295	34657	3
0.818237	40998	3
0.807971	40812	3
0.791063	37088	3
0.721014	949	3
0.702295	31660	3
0.701691	15596	3
0.671498	22920	3
0.905797	23407	4
0.890097	37020	4
0.805556	37088	4
0.801932	38496	4
0.789855	31543	4
0.762077	37072	4
0.759662	18200	4
0.725845	7051	4
0.701691	19647	4
0.699275	23073	4
0.903382	23407	5
0.869565	37020	5
0.84058	21740	5
0.775362	37088	5
0.774155	38496	5
0.728261	31277	5
0.657005	21194	5
0.640097	15596	5
0.629227	37148	5
0.623188	31606	5
0.910628	21740	6
0.881643	34719	6
0.847826	37020	6
0.797101	40812	6
0.758454	14972	6
0.75	34657	6
0.742754	37088	6
0.727053	19655	6
0.705314	17357	6
0.692029	4630	6
0.932367	37020	7
0.878019	23407	7
0.865942	19609	7
0.78744	40998	7
0.781401	37088	7
0.775966	14972	7
0.735507	40812	7
0.729469	37322	7
0.719807	18995	7
0.668478	15596	7
0.917874	23407	8
0.905797	21740	8
0.810386	24017	8
0.800725	14972	8
0.781401	23082	8
0.770531	4630	8
0.708937	21194	8
0.706522	8201	8
0.694444	40812	8
0.690821	17597	8
0.884058	37028	9
0.86715	21740	9
0.786232	34657	9
0.766908	40812	9
0.741546	34725	9
0.724638	36996	9
0.708937	31277	9
0.689614	16981	9
0.671498	21709	9
0.65942	37148	9
0.875604	37020	10
0.874396	39263	10
0.815217	31069	10
0.77657	17636	10
0.772947	34657	10
0.749396	15596	10
0.71256	40812	10
0.677536	21194	10
0.655797	21709	10
0.650966	32906	10
0.762077	37088	11
0.714976	15596	11
0.706522	19709	11
0.695652	4199	11
0.694444	15637	11
0.677536	19647	11
0.677536	28277	11
0.672705	21709	11
0.65942	32906	11
0.644928	22920	11
0.902174	37020	12
0.873188	23407	12
0.870773	21740	12
0.823068	34657	12
0.816425	19952	12
0.81401	37088	12
0.727053	15596	12
0.692029	31262	12
0.674517	10996	12
0.648551	32906	12
0.89372	21740	13
0.875604	23407	13
0.800725	38635	13
0.793478	10989	13
0.770531	31660	13
0.743961	19655	13
0.735507	37088	13
0.724638	14972	13
0.687802	15596	13
0.664251	18832	13
0.887681	37020	14
0.880435	23407	14
0.774758	14972	14
0.748792	28277	14
0.743961	40812	14
0.690821	18985	14
0.688406	18983	14
0.672705	17936	14
0.671498	16501	14
0.648551	31262	14
0.910628	37020	15
0.868357	38496	15
0.868357	21740	15
0.805556	34657	15
0.805556	19952	15
0.780193	37322	15
0.772947	23685	15
0.758454	22875	15
0.754831	18985	15
0.663043	40812	15
0.797101	14972	16
0.782609	37088	16
0.769324	40812	16
0.7657	28277	16
0.762077	40982	16
0.737923	37178	16
0.733092	38368	16
0.694444	23685	16
0.669082	15596	16
0.660628	37148	16
0.896135	37020	17
0.885266	23407	17
0.834541	36218	17
0.81401	38496	17
0.785024	37088	17
0.747585	18995	17
0.733092	19655	17
0.716184	40812	17
0.708937	23685	17
0.688406	7661	17
0.887681	37020	18
0.824879	38496	18
0.816425	23407	18
0.798309	28277	18
0.778986	37088	18
0.752415	15596	18
0.746981	31008	18
0.739734	14972	18
0.702899	21194	18
0.67814	17840	18
0.871377	34657	19
0.804348	37088	19
0.799517	23114	19
0.743961	14972	19
0.740338	7158	19
0.722222	20996	19
0.709541	877	19
0.705314	6582	19
0.705314	40812	19
0.676329	19647	19
0.89372	21740	20
0.865942	23407	20
0.823671	37020	20
0.783816	34657	20
0.780193	37088	20
0.7343	40812	20
0.704106	19952	20
0.699275	21727	20
0.693237	23741	20
0.658213	16981	20
0.923913	23407	21
0.89372	37020	21
0.804348	37088	21
0.747585	40812	21
0.745169	28277	21
0.72343	14972	21
0.716184	31277	21
0.708937	4199	21
0.672705	37354	21
0.672705	15596	21
0.905797	23407	22
0.878019	38500	22
0.816425	22856	22
0.81401	22875	22
0.770531	14972	22
0.770531	28277	22
0.7343	31277	22
0.705314	37162	22
0.689614	21194	22
0.689614	16718	22
0.892512	21740	23
0.864734	23407	23
0.835749	37020	23
0.76087	40812	23
0.705314	31277	23
0.69686	31748	23
0.665459	15596	23
0.661836	23741	23
0.661836	24181	23
0.647343	31262	23
0.884058	23407	24
0.841787	37020	24
0.770531	37088	24
0.764493	34657	24
0.740338	4159	24
0.733092	37407	24
0.725845	31277	24
0.688406	21194	24
0.668478	15596	24
0.648551	14972	24
0.881643	23407	25
0.826087	37072	25
0.801329	34657	25
0.75	40812	25
0.736715	37088	25
0.731884	24248	25
0.729469	15596	25
0.727053	16981	25
0.687198	32906	25
0.683575	22920	25
0.850242	37020	26
0.801932	34719	26
0.770531	34657	26
0.769324	11363	26
0.742754	30789	26
0.73913	15596	26
0.72343	40812	26
0.722222	21194	26
0.700483	8201	26
0.68599	24181	26
0.822464	23407	27
0.762077	39255	27
0.745169	34657	27
0.72343	37088	27
0.710145	40812	27
0.705314	31660	27
0.705314	15596	27
0.635266	22920	27
0.635266	21709	27
0.634058	18983	27
0.846618	21740	28
0.842995	37020	28
0.783816	38500	28
0.780193	19733	28
0.757246	14972	28
0.73913	40812	28
0.71256	21194	28
0.710145	18985	28
0.698068	31262	28
0.67029	21709	28
0.89372	23407	29
0.804952	31543	29
0.797705	31031	29
0.778986	37088	29
0.754831	40812	29
0.710749	14972	29
0.687198	21194	29
0.661836	19647	29
0.650966	23685	29
0.641304	21709	29
0.960145	37020	30
0.915459	23407	30
0.885266	34657	30
0.820048	19952	30
0.778986	23685	30
0.7657	21194	30
0.752415	37322	30
0.748792	40812	30
0.729469	19312	30
0.707729	23741	30
0.890097	37020	31
0.820048	38496	31
0.805556	35996	31
0.793478	34657	31
0.740338	28277	31
0.722222	40812	31
0.722222	19952	31
0.720411	14972	31
0.675121	21709	31
0.67029	19685	31
0.917874	37020	32
0.861111	34657	32
0.830918	37088	32
0.807971	40812	32
0.782609	40998	32
0.753623	19952	32
0.731884	20996	32
0.682367	21194	32
0.669082	21727	32
0.653986	35718	32
0.861111	34719	33
0.820048	39263	33
0.785024	40812	33
0.756643	18200	33
0.752415	15596	33
0.735507	14972	33
0.669082	21709	33
0.658213	7661	33
0.655797	24181	33
0.641304	19655	33
0.897343	37020	34
0.785024	38635	34
0.781401	4159	34
0.756039	19952	34
0.718599	40812	34
0.701691	23685	34
0.701691	37407	34
0.678744	19312	34
0.673913	15596	34
0.650966	22920	34
0.933575	37020	35
0.876812	23407	35
0.861111	34657	35
0.847222	39263	35
0.792271	28277	35
0.771739	5411	35
0.756039	23685	35
0.719807	14972	35
0.667874	19647	35
0.653382	16981	35
0.915459	37020	36
0.897343	23407	36
0.814614	34657	36
0.77657	17455	36
0.75	28277	36
0.748792	19952	36
0.705314	18985	36
0.693237	15596	36
0.673913	23741	36
0.657005	37148	36
0.92029	37020	37
0.864734	19609	37
0.855072	21740	37
0.812802	19952	37
0.736715	19647	37
0.736715	28277	37
0.735507	40812	37
0.722222	36945	37
0.672705	21709	37
0.664251	15596	37
0.897343	37020	38
0.804348	34657	38
0.800725	4159	38
0.774155	19952	38
0.769324	2468	38
0.713768	21194	38
0.703502	15596	38
0.671498	38571	38
0.667874	31262	38
0.660628	29053	38
0.880435	21740	39
0.863527	37020	39
0.811594	4159	39
0.792271	31660	39
0.791667	34657	39
0.762077	14972	39
0.75	40812	39
0.75	28277	39
0.745773	40998	39
0.690821	21709	39
0.922705	37020	40
0.885266	19952	40
0.86715	37088	40
0.859903	21740	40
0.77657	20819	40
0.750604	37354	40
0.75	31277	40
0.679952	32906	40
0.677536	21709	40
0.663043	38747	40
0.928744	37020	41
0.870773	21740	41
0.842391	34657	41
0.809179	37088	41
0.775362	19952	41
0.753623	40812	41
0.739734	15596	41
0.706522	18985	41
0.690821	21194	41
0.688406	4199	41
0.916667	37020	42
0.870773	19952	42
0.817633	34657	42
0.795894	28277	42
0.791063	39263	42
0.78744	21194	42
0.716184	15596	42
0.705314	40812	42
0.694444	4086	42
0.679952	16981	42
0.911836	23407	43
0.905797	37020	43
0.811594	37088	43
0.772947	19952	43
0.713768	40812	43
0.711353	23741	43
0.698068	31277	43
0.683575	15637	43
0.679952	15596	43
0.669082	37354	43
0.881643	21740	44
0.789855	40812	44
0.733092	37088	44
0.72343	6390	44
0.66244	15596	44
0.657005	9561	44
0.653382	1738	44
0.640097	21709	44
0.640097	19653	44
0.636473	32906	44
0.892512	21740	45
0.885266	37020	45
0.821256	31069	45
0.786232	34657	45
0.745169	19952	45
0.735507	21194	45
0.711353	15596	45
0.705314	18995	45
0.681159	31277	45
0.653382	24181	45
0.911836	23407	46
0.879227	36218	46
0.878019	37020	46
0.844807	18200	46
0.793478	37072	46
0.777778	37088	46
0.728261	21194	46
0.727053	40812	46
0.710749	14972	46
0.698068	37206	46
0.975845	37020	47
0.907005	23407	47
0.89372	19952	47
0.884662	34657	47
0.850242	21740	47
0.794686	28277	47
0.764493	23685	47
0.716184	31262	47
0.711353	15596	47
0.688406	19647	47
0.911836	21740	48
0.90942	34719	48
0.833333	37020	48
0.772947	38496	48
0.751208	22875	48
0.747585	37088	48
0.737923	40812	48
0.699879	15596	48
0.663043	16981	48
0.650966	24341	48
0.903382	37020	49
0.899758	21740	49
0.881643	34657	49
0.816425	38635	49
0.799517	37088	49
0.763285	40812	49
0.759662	19952	49
0.716184	23741	49
0.688406	31262	49
0.655797	32906	49
0.915459	37020	50
0.857488	19952	50
0.852053	34657	50
0.75	15637	50
0.740338	31262	50
0.710145	15596	50
0.68599	21194	50
0.676329	5359	50
0.652174	22920	50
0.649758	19655	50
